# Cell-type-specific 3D-genome organization and transcription regulation in the brain

**DOI:** 10.1101/2023.12.04.570024

**Authors:** Shiwei Liu, Pu Zheng, Cosmos Yuqi Wang, Bojing Blair Jia, Nathan R. Zemke, Bing Ren, Xiaowei Zhuang

## Abstract

3D organization of the genome plays a critical role in regulating gene expression. However, it remains unclear how chromatin organization differs among different cell types in the brain. Here we used genome-scale DNA and RNA imaging to investigate 3D-genome organization in transcriptionally distinct cell types in the primary motor cortex of the mouse brain. We uncovered a wide spectrum of differences in the nuclear architecture and 3D-genome organization among different cell types, ranging from the physical size of the cell nucleus to the active-inactive chromatin compartmentalization and radial positioning of chromatin loci within the nucleus. These cell-type-dependent variations in nuclear architecture and chromatin organization exhibited strong correlation with both total transcriptional activity of the cell and transcriptional regulation of cell-type-specific marker genes. Moreover, we found that the methylated-DNA-binding protein MeCP2 regulates transcription in a divergent manner, depending on the nuclear radial positions of chromatin loci, through modulating active-inactive chromatin compartmentalization.
