## Supplemental Table 2 for "Cell-type-specific 3D-genome organization and transcription regulation in the brain"

### Sheet: Genome chromatin
name	sequence
Bit-1-NDB_784_2xStv_82rc	TAGAAATATCCGAGTGGCATTTTGCACTGCCGTCCTTGACTTTGCACTGCCGTCCTTGAC
Bit-2-NDB_755_2xStv_1rc	TGCGACATGTTATGCTAGGCGATCCGATTGGAACCGTCCCGATCCGATTGGAACCGTCCC
Bit-3-NDB_826_2xStv_82rc	ATATGTCGATGTCCTTAGACTTTGCACTGCCGTCCTTGACTTTGCACTGCCGTCCTTGAC
Bit-4-NDB_713_2xStv_1rc	GGTGGTTGTCACTTTCCGAAGATCCGATTGGAACCGTCCCGATCCGATTGGAACCGTCCC
Bit-5-NDB_865_2xStv_82rc	GATCCCGGTCGGATATGTGATTTGCACTGCCGTCCTTGACTTTGCACTGCCGTCCTTGAC
Bit-6-NDB_725_2xStv_1rc	CTACCACGGCATCGATTTAGGATCCGATTGGAACCGTCCCGATCCGATTGGAACCGTCCC
Bit-7-NDB_817_2xStv_82rc	GAACTCGTTGACTAAGCATTTTTGCACTGCCGTCCTTGACTTTGCACTGCCGTCCTTGAC
Bit-8-NDB_710_2xStv_1rc	TCAACTACTAAGCCGCGGTAGATCCGATTGGAACCGTCCCGATCCGATTGGAACCGTCCC
Bit-9-NDB_652_2xStv_82rc	TAGGCGCTTTAGTAGGTACCTTTGCACTGCCGTCCTTGACTTTGCACTGCCGTCCTTGAC
Bit-10-NDB_971_2xStv_1rc	CTTATCGCAAGGTGGCCTTAGATCCGATTGGAACCGTCCCGATCCGATTGGAACCGTCCC
Bit-11-NDB_718_2xStv_82rc	CGTATTGCAGGATCCTTATGTTTGCACTGCCGTCCTTGACTTTGCACTGCCGTCCTTGAC
Bit-12-NDB_743_2xStv_1rc	CGATCAAGGTGTGCCGCGTCGATCCGATTGGAACCGTCCCGATCCGATTGGAACCGTCCC
Bit-13-NDB_847_2xStv_82rc	GGTCACGTACGAGACATTGGTTTGCACTGCCGTCCTTGACTTTGCACTGCCGTCCTTGAC
Bit-14-NDB_683_2xStv_1rc	ACCGCGTCCGCAGAGCAAACGATCCGATTGGAACCGTCCCGATCCGATTGGAACCGTCCC
Bit-15-NDB_643_2xStv_82rc	CGAACGACCTGTTACCTTGCTTTGCACTGCCGTCCTTGACTTTGCACTGCCGTCCTTGAC
Bit-16-NDB_815_2xStv_1rc	TTGCACGCAGCGATTGACGCGATCCGATTGGAACCGTCCCGATCCGATTGGAACCGTCCC
Bit-17-NDB_760_2xStv_82rc	GTTAGATGGCCGCTCGGGTTTTTGCACTGCCGTCCTTGACTTTGCACTGCCGTCCTTGAC
Bit-18-NDB_965_2xStv_1rc	ATCCGGCGCGCGAGACTAAGGATCCGATTGGAACCGTCCCGATCCGATTGGAACCGTCCC
Bit-19-NDB_790_2xStv_82rc	GGTGTCGGTTAAATATTCCTTTTGCACTGCCGTCCTTGACTTTGCACTGCCGTCCTTGAC
Bit-20-NDB_917_2xStv_1rc	GTCGTCCGCAGTAATTTGTCGATCCGATTGGAACCGTCCCGATCCGATTGGAACCGTCCC
Bit-21-NDB_778_2xStv_82rc	AATGATGCCTTGCGGTTCTTTTTGCACTGCCGTCCTTGACTTTGCACTGCCGTCCTTGAC
Bit-22-NDB_728_2xStv_1rc	CCACACGCTTCGATGACTTAGATCCGATTGGAACCGTCCCGATCCGATTGGAACCGTCCC
Bit-23-NDB_844_2xStv_82rc	CGTCTGGATCGTCTATCAATTTTGCACTGCCGTCCTTGACTTTGCACTGCCGTCCTTGAC
Bit-24-NDB_974_2xStv_1rc	AAATAGCGTGCTGCCTACCTGATCCGATTGGAACCGTCCCGATCCGATTGGAACCGTCCC
Bit-25-NDB_961_2xStv_82rc	CTACCAAGTTACGAGGCATATTTGCACTGCCGTCCTTGACTTTGCACTGCCGTCCTTGAC
Bit-26-NDB_746_2xStv_1rc	TGCTTATCAACTCGACAGCGGATCCGATTGGAACCGTCCCGATCCGATTGGAACCGTCCC
Bit-27-NDB_661_2xStv_82rc	AATTTCTCGCATGTCGTGTATTTGCACTGCCGTCCTTGACTTTGCACTGCCGTCCTTGAC
Bit-28-NDB_875_2xStv_1rc	ATGTTCGGCAATAAGCGCGTGATCCGATTGGAACCGTCCCGATCCGATTGGAACCGTCCC
Bit-29-NDB_901_2xStv_82rc	GACAATCGCTGATCAGACGTTTTGCACTGCCGTCCTTGACTTTGCACTGCCGTCCTTGAC
Bit-30-NDB_773_2xStv_1rc	TCTGATTAGCTGCGCACGTTGATCCGATTGGAACCGTCCCGATCCGATTGGAACCGTCCC
Bit-31-NDB_868_2xStv_82rc	GTAAGCTGCAATCCACCCGTTTTGCACTGCCGTCCTTGACTTTGCACTGCCGTCCTTGAC
Bit-32-NDB_812_2xStv_1rc	GGATCCGTATAACGTACGTCGATCCGATTGGAACCGTCCCGATCCGATTGGAACCGTCCC
Bit-33-NDB_1027_2xStv_82rc	GTGGAAGCGTTAGGACCGGATTTGCACTGCCGTCCTTGACTTTGCACTGCCGTCCTTGAC
Bit-34-NDB_716_2xStv_1rc	GCTCGCCTTATTACCTGTTAGATCCGATTGGAACCGTCCCGATCCGATTGGAACCGTCCC
Bit-35-NDB_754_2xStv_82rc	TAATTCGATGTCGAAGCGTCTTTGCACTGCCGTCCTTGACTTTGCACTGCCGTCCTTGAC
Bit-36-NDB_860_2xStv_1rc	TTCGTAACCGGCGTCGTCTAGATCCGATTGGAACCGTCCCGATCCGATTGGAACCGTCCC
Bit-37-NDB_856_2xStv_82rc	GCTCGCAATCCTAATGTATATTTGCACTGCCGTCCTTGACTTTGCACTGCCGTCCTTGAC
Bit-38-NDB_680_2xStv_1rc	CTTAACGTATTAGAATCCGCGATCCGATTGGAACCGTCCCGATCCGATTGGAACCGTCCC
Bit-39-NDB_634_2xStv_82rc	GAGGCGGATTGAGATTCGGTTTTGCACTGCCGTCCTTGACTTTGCACTGCCGTCCTTGAC
Bit-40-NDB_737_2xStv_1rc	CACGCTAATCGATCGACCTGGATCCGATTGGAACCGTCCCGATCCGATTGGAACCGTCCC
Bit-41-NDB_715_2xStv_82rc	GCCGTCGTCACGTGCGAGTATTTGCACTGCCGTCCTTGACTTTGCACTGCCGTCCTTGAC
Bit-42-NDB_698_2xStv_1rc	GGTCTGTTACTATCGGTCACGATCCGATTGGAACCGTCCCGATCCGATTGGAACCGTCCC
Bit-43-NDB_883_2xStv_82rc	CCGCCTCGGTTACTTAGCTTTTTGCACTGCCGTCCTTGACTTTGCACTGCCGTCCTTGAC
Bit-44-NDB_863_2xStv_1rc	TGCTCGCACAGGATTCTTAAGATCCGATTGGAACCGTCCCGATCCGATTGGAACCGTCCC
Bit-45-NDB_1033_2xStv_82rc	GAATCCACGCGGTATTTCTTTTTGCACTGCCGTCCTTGACTTTGCACTGCCGTCCTTGAC
Bit-46-NDB_878_2xStv_1rc	CTGAGCGCAGTTCGATGTTAGATCCGATTGGAACCGTCCCGATCCGATTGGAACCGTCCC
Bit-47-NDB_631_2xStv_82rc	ATTTCCTACGCTGCATCGTGTTTGCACTGCCGTCCTTGACTTTGCACTGCCGTCCTTGAC
Bit-48-NDB_758_2xStv_1rc	GATGCCTCTTCGATAGATTCGATCCGATTGGAACCGTCCCGATCCGATTGGAACCGTCCC
Bit-49-NDB_1075_2xStv_82rc	CGTGCTATGTAGTCGCATATTTTGCACTGCCGTCCTTGACTTTGCACTGCCGTCCTTGAC
Bit-50-NDB_653_2xStv_1rc	CGACAACCTTCATACGTGGCGATCCGATTGGAACCGTCCCGATCCGATTGGAACCGTCCC
Bit-51-NDB_1060_2xStv_82rc	CGAGAATTGCGAGCTGTCCATTTGCACTGCCGTCCTTGACTTTGCACTGCCGTCCTTGAC
Bit-52-NDB_905_2xStv_1rc	AAGGGCGATGTAACGGCGCAGATCCGATTGGAACCGTCCCGATCCGATTGGAACCGTCCC
Bit-53-NDB_805_2xStv_82rc	AGTTCGGGCTTGCCAATACTTTTGCACTGCCGTCCTTGACTTTGCACTGCCGTCCTTGAC
Bit-54-NDB_866_2xStv_1rc	AGTACATCGCTTGCTGCAAAGATCCGATTGGAACCGTCCCGATCCGATTGGAACCGTCCC
Bit-55-NDB_730_2xStv_82rc	GGAGTACAACGAGATCGTTATTTGCACTGCCGTCCTTGACTTTGCACTGCCGTCCTTGAC
Bit-56-NDB_887_2xStv_1rc	GGTATCTCGACGGCGTGCACGATCCGATTGGAACCGTCCCGATCCGATTGGAACCGTCCC
Bit-57-NDB_880_2xStv_82rc	CTAGGCCTAGTATACTTCTCTTTGCACTGCCGTCCTTGACTTTGCACTGCCGTCCTTGAC
Bit-58-NDB_752_2xStv_1rc	ATTTGCGTCCAGGGTGTATCGATCCGATTGGAACCGTCCCGATCCGATTGGAACCGTCCC
Bit-59-NDB_832_2xStv_82rc	GTTATTTGATCGAGACGCTGTTTGCACTGCCGTCCTTGACTTTGCACTGCCGTCCTTGAC
Bit-60-NDB_896_2xStv_1rc	ATCGAGCCCTCGGTAGTCCTGATCCGATTGGAACCGTCCCGATCCGATTGGAACCGTCCC
Bit-61-NDB_835_2xStv_82rc	TCAACTCGAACGTATGCCTATTTGCACTGCCGTCCTTGACTTTGCACTGCCGTCCTTGAC
Bit-62-NDB_989_2xStv_1rc	GTCTGCGATACCTCCTTGTTGATCCGATTGGAACCGTCCCGATCCGATTGGAACCGTCCC
Bit-63-NDB_946_2xStv_82rc	ATCGTGGCCGGCAATAAGTATTTGCACTGCCGTCCTTGACTTTGCACTGCCGTCCTTGAC
Bit-64-NDB_641_2xStv_1rc	CCCGGTATTCCACGAGAACTGATCCGATTGGAACCGTCCCGATCCGATTGGAACCGTCCC
Bit-65-NDB_721_2xStv_82rc	GAGCTGACCGCAACGCTATCTTTGCACTGCCGTCCTTGACTTTGCACTGCCGTCCTTGAC
Bit-66-NDB_899_2xStv_1rc	AAGATGCGTCTTTCGCCTCGGATCCGATTGGAACCGTCCCGATCCGATTGGAACCGTCCC
Bit-67-NDB_853_2xStv_79rc	ATATCGGTCTAGTGGATACCTGCGAACTGTCCGGCTTTCATGCGAACTGTCCGGCTTTCA
Bit-68-NDB_941_2xStv_79rc	GTGAAAGGTGCCGCTATTGCTGCGAACTGTCCGGCTTTCATGCGAACTGTCCGGCTTTCA
Bit-69-NDB_838_2xStv_79rc	GTATTAGGCACTCATCCGACTGCGAACTGTCCGGCTTTCATGCGAACTGTCCGGCTTTCA
Bit-70-NDB_647_2xStv_79rc	CTTGCCGCACGGGTTATTTGTGCGAACTGTCCGGCTTTCATGCGAACTGTCCGGCTTTCA
Bit-71-NDB_994_2xStv_79rc	AAGATTTAGCGACGCTCTAATGCGAACTGTCCGGCTTTCATGCGAACTGTCCGGCTTTCA
Bit-72-NDB_881_2xStv_79rc	GGTTGCCGATACCTTTCTTGTGCGAACTGTCCGGCTTTCATGCGAACTGTCCGGCTTTCA
Bit-73-NDB_1066_2xStv_79rc	TTCGTGTCCAAACGTCAGTTTGCGAACTGTCCGGCTTTCATGCGAACTGTCCGGCTTTCA
Bit-74-NDB_665_2xStv_79rc	CGTATCTCCTGATTCCGATTTGCGAACTGTCCGGCTTTCATGCGAACTGTCCGGCTTTCA
Bit-75-NDB_637_2xStv_79rc	GGCGACCCGGTTCTTATTTATGCGAACTGTCCGGCTTTCATGCGAACTGTCCGGCTTTCA
Bit-76-NDB_734_2xStv_79rc	GGGTCGCACGTGTATTATCTTGCGAACTGTCCGGCTTTCATGCGAACTGTCCGGCTTTCA
Bit-77-NDB_706_2xStv_79rc	CTATCGGCCTTAATACCGGTTGCGAACTGTCCGGCTTTCATGCGAACTGTCCGGCTTTCA
Bit-78-NDB_935_2xStv_79rc	GACCTGGTTCGTGGATGCGATGCGAACTGTCCGGCTTTCATGCGAACTGTCCGGCTTTCA
Bit-79-NDB_889_2xStv_79rc	ACCGGTTCACCCTCGTGAGATGCGAACTGTCCGGCTTTCATGCGAACTGTCCGGCTTTCA
Bit-80-NDB_788_2xStv_79rc	GGTAATCGATTAGATTCTCCTGCGAACTGTCCGGCTTTCATGCGAACTGTCCGGCTTTCA
Bit-81-NDB_862_2xStv_79rc	TCACGGCCGTACCTACTGTTTGCGAACTGTCCGGCTTTCATGCGAACTGTCCGGCTTTCA
Bit-82-NDB_779_2xStv_79rc	TAAGTGCCCGGGTCCGTGAATGCGAACTGTCCGGCTTTCATGCGAACTGTCCGGCTTTCA
Bit-83-NDB_694_2xStv_79rc	GGTATACTTAATCGCTGGCCTGCGAACTGTCCGGCTTTCATGCGAACTGTCCGGCTTTCA
Bit-84-NDB_977_2xStv_79rc	CTTGTTATCGCTTTACGTGATGCGAACTGTCCGGCTTTCATGCGAACTGTCCGGCTTTCA
Bit-85-NDB_751_2xStv_79rc	TCCGGTTGCCAGGCATAAGTTGCGAACTGTCCGGCTTTCATGCGAACTGTCCGGCTTTCA
Bit-86-NDB_836_2xStv_79rc	GGCTATCCTCAGCGACATTTTGCGAACTGTCCGGCTTTCATGCGAACTGTCCGGCTTTCA
Bit-87-NDB_742_2xStv_79rc	CGCTGTTTCGCCAATCAAGTTGCGAACTGTCCGGCTTTCATGCGAACTGTCCGGCTTTCA
Bit-88-NDB_929_2xStv_79rc	CATGCGATCATTGATCCAGGTGCGAACTGTCCGGCTTTCATGCGAACTGTCCGGCTTTCA
Bit-89-NDB_958_2xStv_79rc	TCACGCTTCGGCAGAGAATCTGCGAACTGTCCGGCTTTCATGCGAACTGTCCGGCTTTCA
Bit-90-NDB_1028_2xStv_79rc	TCTCGCCAAAGACGATCAATTGCGAACTGTCCGGCTTTCATGCGAACTGTCCGGCTTTCA
Bit-91-NDB_925_2xStv_79rc	ACCGACCAGAGCGATCACTGTGCGAACTGTCCGGCTTTCATGCGAACTGTCCGGCTTTCA
Bit-92-NDB_824_2xStv_79rc	GACACGACTATTGTTTACGCTGCGAACTGTCCGGCTTTCATGCGAACTGTCCGGCTTTCA
Bit-93-NDB_712_2xStv_79rc	ATAATGCTCCTTCGGCTATGTGCGAACTGTCCGGCTTTCATGCGAACTGTCCGGCTTTCA
Bit-94-NDB_818_2xStv_79rc	GGTCGTCTATACCAACCTTATGCGAACTGTCCGGCTTTCATGCGAACTGTCCGGCTTTCA
Bit-95-NDB_940_2xStv_79rc	TCGGGCTAGCAACTGCGATGTGCGAACTGTCCGGCTTTCATGCGAACTGTCCGGCTTTCA
Bit-96-NDB_872_2xStv_79rc	TTAGCGGCTTATTCCTCTACTGCGAACTGTCCGGCTTTCATGCGAACTGTCCGGCTTTCA
Bit-97-NDB_934_2xStv_79rc	TTCGCGCGCATTTGGGAAGTTGCGAACTGTCCGGCTTTCATGCGAACTGTCCGGCTTTCA
Bit-98-NDB_926_2xStv_79rc	GCTGCGACGACTCAACGCTTTGCGAACTGTCCGGCTTTCATGCGAACTGTCCGGCTTTCA
Bit-99-NDB_910_2xStv_79rc	GCGCTCCGGAGTTCACCAGTTGCGAACTGTCCGGCTTTCATGCGAACTGTCCGGCTTTCA

### Sheet: TSS chromatin
name	sequence
Bit-1-Stv_91_2xStv_82rc	TGACGTCGGTTTGGACGAGATTTGCACTGCCGTCCTTGACTTTGCACTGCCGTCCTTGAC
Bit-2-Stv_32_2xStv_1rc	CGTTCGTACCGCGTACTTCGGATCCGATTGGAACCGTCCCGATCCGATTGGAACCGTCCC
Bit-3-Stv_92_2xStv_79rc	CCCTTGTGAGCGCCCGACATTGCGAACTGTCCGGCTTTCATGCGAACTGTCCGGCTTTCA
Bit-4-Stv_33_2xStv_82rc	AGTGCGCACGAGTTGAACTGTTTGCACTGCCGTCCTTGACTTTGCACTGCCGTCCTTGAC
Bit-5-Stv_94_2xStv_1rc	TGTCAGGTCCGCATGGGTCGGATCCGATTGGAACCGTCCCGATCCGATTGGAACCGTCCC
Bit-6-Stv_35_2xStv_79rc	CGCGGCGTGAATATCGCGGCTGCGAACTGTCCGGCTTTCATGCGAACTGTCCGGCTTTCA
Bit-7-Stv_95_2xStv_82rc	GTGGATCCCAGAGTGCCAAATTTGCACTGCCGTCCTTGACTTTGCACTGCCGTCCTTGAC
Bit-8-Stv_36_2xStv_1rc	TACGGGCCCAGACGTTTCATGATCCGATTGGAACCGTCCCGATCCGATTGGAACCGTCCC
Bit-9-Stv_99_2xStv_79rc	ACGTCCCGTGTGCTGTCGCGTGCGAACTGTCCGGCTTTCATGCGAACTGTCCGGCTTTCA
Bit-10-Stv_37_2xStv_82rc	GTGTCCGCCAGTACCGTGAGTTTGCACTGCCGTCCTTGACTTTGCACTGCCGTCCTTGAC
Bit-11-Stv_100_2xStv_1rc	CCAAAGTTGGTCTCGCGCAAGATCCGATTGGAACCGTCCCGATCCGATTGGAACCGTCCC
Bit-12-Stv_39_2xStv_79rc	CCGTATCCCTGGCGCGGACTTGCGAACTGTCCGGCTTTCATGCGAACTGTCCGGCTTTCA
Bit-13-Stv_101_2xStv_82rc	GACTGCGACGAACTCGATGCTTTGCACTGCCGTCCTTGACTTTGCACTGCCGTCCTTGAC
Bit-14-Stv_40_2xStv_1rc	ACGTAAGGCAGCTTGCGTTAGATCCGATTGGAACCGTCCCGATCCGATTGGAACCGTCCC
Bit-15-Stv_104_2xStv_79rc	GCGATTGCCGCTTCAATCAATGCGAACTGTCCGGCTTTCATGCGAACTGTCCGGCTTTCA
Bit-16-Stv_42_2xStv_82rc	TACGAGCCCTCTTGGACGGGTTTGCACTGCCGTCCTTGACTTTGCACTGCCGTCCTTGAC
Bit-17-Stv_105_2xStv_1rc	AACAAACGGCACACTCGGATGATCCGATTGGAACCGTCCCGATCCGATTGGAACCGTCCC
Bit-18-Stv_44_2xStv_79rc	CTCGGAGCGTTACTGCGGGCTGCGAACTGTCCGGCTTTCATGCGAACTGTCCGGCTTTCA
Bit-19-Stv_106_2xStv_82rc	CCTGCGCACTTGCCCGTGTTTTTGCACTGCCGTCCTTGACTTTGCACTGCCGTCCTTGAC
Bit-20-Stv_45_2xStv_1rc	ATCGGGCCCTTTTGTCTGACGATCCGATTGGAACCGTCCCGATCCGATTGGAACCGTCCC
Bit-21-Stv_107_2xStv_79rc	CCAAGCGCAGACGAACGGCATGCGAACTGTCCGGCTTTCATGCGAACTGTCCGGCTTTCA
Bit-22-Stv_46_2xStv_82rc	CGTCGCGATACTGGTGTAAGTTTGCACTGCCGTCCTTGACTTTGCACTGCCGTCCTTGAC
Bit-23-Stv_109_2xStv_1rc	AAATTCCCTGGTGCGGTAACGATCCGATTGGAACCGTCCCGATCCGATTGGAACCGTCCC
Bit-24-Stv_48_2xStv_79rc	GCCGGACCGTGATGCCGTGTTGCGAACTGTCCGGCTTTCATGCGAACTGTCCGGCTTTCA
Bit-25-Stv_118_2xStv_82rc	GCCTGGATTTGCGCGAGGTGTTTGCACTGCCGTCCTTGACTTTGCACTGCCGTCCTTGAC
Bit-26-Stv_50_2xStv_1rc	GACGGCAAGAGAGCGTGCGTGATCCGATTGGAACCGTCCCGATCCGATTGGAACCGTCCC
Bit-27-Stv_119_2xStv_79rc	TCACGTTCCTGCGCGGACTTTGCGAACTGTCCGGCTTTCATGCGAACTGTCCGGCTTTCA
Bit-28-Stv_53_2xStv_82rc	CGTCGTGGGACGTGGACCGTTTTGCACTGCCGTCCTTGACTTTGCACTGCCGTCCTTGAC

### Sheet: RNA MERFISH
name	sequence
Bit-1-RS0015_2xStv_82rc	ATCCTCCTTCAATACATCCCTTTGCACTGCCGTCCTTGACTTTGCACTGCCGTCCTTGAC
Bit-2-RS0083_2xStv_1rc	ACACTACCACCATTTCCTATGATCCGATTGGAACCGTCCCGATCCGATTGGAACCGTCCC
Bit-3-RS0095_2xStv_82rc	ACTCCACTACTACTCACTCTTTTGCACTGCCGTCCTTGACTTTGCACTGCCGTCCTTGAC
Bit-4-RS0109_2xStv_1rc	ACCCTCTAACTTCCATCACAGATCCGATTGGAACCGTCCCGATCCGATTGGAACCGTCCC
Bit-5-RS0175_2xStv_82rc	ACCACAACCCATTCCTTTCATTTGCACTGCCGTCCTTGACTTTGCACTGCCGTCCTTGAC
Bit-6-RS0237_2xStv_1rc	TTTCTACCACTAATCAACCCGATCCGATTGGAACCGTCCCGATCCGATTGGAACCGTCCC
Bit-7-RS0247_2xStv_82rc	ACCCTTTACAAACACACCCTTTTGCACTGCCGTCCTTGACTTTGCACTGCCGTCCTTGAC
Bit-8-RS0255_2xStv_1rc	TCCTATTCTCAACCTAACCTGATCCGATTGGAACCGTCCCGATCCGATTGGAACCGTCCC
Bit-9-RS0307_2xStv_82rc	TATCCTTCAATCCCTCCACATTTGCACTGCCGTCCTTGACTTTGCACTGCCGTCCTTGAC
Bit-10-RS0332_2xStv_1rc	ACATTACACCTCATTCTCCCGATCCGATTGGAACCGTCCCGATCCGATTGGAACCGTCCC
Bit-11-RS0343_2xStv_82rc	TTTACTCCCTACACCTCCAATTTGCACTGCCGTCCTTGACTTTGCACTGCCGTCCTTGAC
Bit-12-RS0384_2xStv_1rc	TTCTCCCTCTATCAACTCTAGATCCGATTGGAACCGTCCCGATCCGATTGGAACCGTCCC
Bit-13-RS0406_2xStv_82rc	ACCCTTACTACTACATCATCTTTGCACTGCCGTCCTTGACTTTGCACTGCCGTCCTTGAC
Bit-14-RS0451_2xStv_1rc	TCCTAACAACCAACTACTCCGATCCGATTGGAACCGTCCCGATCCGATTGGAACCGTCCC
Bit-15-RS0468_2xStv_82rc	TCTATCATTACCCTCCTCCTTTTGCACTGCCGTCCTTGACTTTGCACTGCCGTCCTTGAC
Bit-16-RS0548_2xStv_1rc	TATTCACCTTACAAACCCTCGATCCGATTGGAACCGTCCCGATCCGATTGGAACCGTCCC
Bit-17-RS0578_2xStv_82rc	AAACACACACTAAACCACCCTTTGCACTGCCGTCCTTGACTTTGCACTGCCGTCCTTGAC
Bit-18-RS0584_2xStv_1rc	AACTCATCTCAATCCTCCCAGATCCGATTGGAACCGTCCCGATCCGATTGGAACCGTCCC
Bit-19-RS0639_2xStv_82rc	TATCTCATCAATCCCACACTTTTGCACTGCCGTCCTTGACTTTGCACTGCCGTCCTTGAC
Bit-20-RS0707_2xStv_1rc	TCTATCATCTCCAAACCACAGATCCGATTGGAACCGTCCCGATCCGATTGGAACCGTCCC
Bit-21-RS0708_2xStv_82rc	TCCAACTCATCTCTAATCTCTTTGCACTGCCGTCCTTGACTTTGCACTGCCGTCCTTGAC
Bit-22-RS0730_2xStv_1rc	AATACTCTCCCACCTCAACTGATCCGATTGGAACCGTCCCGATCCGATTGGAACCGTCCC
Bit-polyT-RS2179_2xStv_82rc	ATTACACTCCATCCACTCAATTTGCACTGCCGTCCTTGACTTTGCACTGCCGTCCTTGAC

### Sheet: Super-enhancer chromatin
name	sequence
Bit-1-NDB_376_2xStv_82rc	GACTTTGTGGGTACGTTGATTTTGCACTGCCGTCCTTGACTTTGCACTGCCGTCCTTGAC
Bit-2-NDB_578_2xStv_1rc	AGGCGATACATGAGAGGCGTGATCCGATTGGAACCGTCCCGATCCGATTGGAACCGTCCC
Bit-3-NDB_400_2xStv_82rc	TAGCGCCTGAATTAGCTATATTTGCACTGCCGTCCTTGACTTTGCACTGCCGTCCTTGAC
Bit-4-NDB_533_2xStv_1rc	GTCGGCTGCGTACTGGTACAGATCCGATTGGAACCGTCCCGATCCGATTGGAACCGTCCC
Bit-5-NDB_568_2xStv_82rc	ACCGGTTGTCTATATCGTCTTTTGCACTGCCGTCCTTGACTTTGCACTGCCGTCCTTGAC
Bit-6-NDB_464_2xStv_1rc	TTGGGAACGCCTTCATATCCGATCCGATTGGAACCGTCCCGATCCGATTGGAACCGTCCC
Bit-7-NDB_466_2xStv_82rc	CGTGTACGGTCAAATACGAGTTTGCACTGCCGTCCTTGACTTTGCACTGCCGTCCTTGAC
Bit-8-NDB_431_2xStv_1rc	GTTCACCGGAATACTTCTGAGATCCGATTGGAACCGTCCCGATCCGATTGGAACCGTCCC
Bit-9-NDB_511_2xStv_82rc	AGCGGATTAATCGTACGACATTTGCACTGCCGTCCTTGACTTTGCACTGCCGTCCTTGAC
Bit-10-NDB_554_2xStv_1rc	ATCAATCCTCGTTGGCGTTCGATCCGATTGGAACCGTCCCGATCCGATTGGAACCGTCCC
Bit-11-NDB_487_2xStv_82rc	TTCACGAACGTCTCTATCTATTTGCACTGCCGTCCTTGACTTTGCACTGCCGTCCTTGAC
Bit-12-NDB_458_2xStv_1rc	AAATTCCGGAAGCTTGGGCAGATCCGATTGGAACCGTCCCGATCCGATTGGAACCGTCCC
Bit-13-NDB_409_2xStv_82rc	GTAAATTTAGTCTGCGGACCTTTGCACTGCCGTCCTTGACTTTGCACTGCCGTCCTTGAC
Bit-14-NDB_443_2xStv_1rc	TACGCTGTTGGCGCTATACTGATCCGATTGGAACCGTCCCGATCCGATTGGAACCGTCCC
Bit-15-NDB_571_2xStv_82rc	CGCGGTTCACGGTATAAGCATTTGCACTGCCGTCCTTGACTTTGCACTGCCGTCCTTGAC
Bit-16-NDB_455_2xStv_1rc	TGTCCGATAGCTTGCGCATAGATCCGATTGGAACCGTCCCGATCCGATTGGAACCGTCCC
Bit-17-NDB_448_2xStv_82rc	CGGGCGACTGCGGTATATCTTTTGCACTGCCGTCCTTGACTTTGCACTGCCGTCCTTGAC
Bit-18-NDB_470_2xStv_1rc	ACTCCGGACGCGAGGTATAAGATCCGATTGGAACCGTCCCGATCCGATTGGAACCGTCCC
Bit-19-NDB_529_2xStv_82rc	CGTTTCCGACTGGGATAATCTTTGCACTGCCGTCCTTGACTTTGCACTGCCGTCCTTGAC
Bit-20-NDB_332_2xStv_1rc	CGATGGTCGTCCTCGTTTCGGATCCGATTGGAACCGTCCCGATCCGATTGGAACCGTCCC
Bit-21-NDB_508_2xStv_82rc	ATGTATGCGGGCTCATAATATTTGCACTGCCGTCCTTGACTTTGCACTGCCGTCCTTGAC
Bit-22-NDB_536_2xStv_1rc	TATCGAGTGAGGTGCACCGTGATCCGATTGGAACCGTCCCGATCCGATTGGAACCGTCCC
Bit-23-NDB_403_2xStv_82rc	ATGCTATACGGTGTCGAGCATTTGCACTGCCGTCCTTGACTTTGCACTGCCGTCCTTGAC
Bit-24-NDB_461_2xStv_1rc	GACCAACGCCTAACATGTAGGATCCGATTGGAACCGTCCCGATCCGATTGGAACCGTCCC
Bit-25-NDB_391_2xStv_82rc	ATACCGCGGCGTAAGTACCCTTTGCACTGCCGTCCTTGACTTTGCACTGCCGTCCTTGAC
Bit-26-NDB_398_2xStv_1rc	GGCACTAGGATAACTTTAGGGATCCGATTGGAACCGTCCCGATCCGATTGGAACCGTCCC
Bit-27-NDB_532_2xStv_82rc	GTTGGTGCGCTCTGGATATTTTTGCACTGCCGTCCTTGACTTTGCACTGCCGTCCTTGAC
Bit-28-NDB_467_2xStv_1rc	CGGTTCTACTTGTCCTAATCGATCCGATTGGAACCGTCCCGATCCGATTGGAACCGTCCC
Bit-29-NDB_616_2xStv_82rc	GCACGTATGTCCCGTCCATTTTTGCACTGCCGTCCTTGACTTTGCACTGCCGTCCTTGAC
Bit-30-NDB_335_2xStv_1rc	TGGCACGTATCGACCGGTTTGATCCGATTGGAACCGTCCCGATCCGATTGGAACCGTCCC
Bit-31-NDB_388_2xStv_82rc	AGTCGCCCTGCATAGGTACCTTTGCACTGCCGTCCTTGACTTTGCACTGCCGTCCTTGAC
Bit-32-NDB_506_2xStv_1rc	GAGTGCGCGTCATACCTTTGGATCCGATTGGAACCGTCCCGATCCGATTGGAACCGTCCC
Bit-33-NDB_427_2xStv_82rc	AGTTTACCCTTGGCGATGAATTTGCACTGCCGTCCTTGACTTTGCACTGCCGTCCTTGAC
Bit-34-NDB_347_2xStv_1rc	TAGTACGTCCCAGTAAGGTCGATCCGATTGGAACCGTCCCGATCCGATTGGAACCGTCCC
Bit-35-NDB_619_2xStv_82rc	TCGGCCGCGTTCAACATGTGTTTGCACTGCCGTCCTTGACTTTGCACTGCCGTCCTTGAC
Bit-36-NDB_482_2xStv_1rc	CATCGCCTTAAACGGTTAATGATCCGATTGGAACCGTCCCGATCCGATTGGAACCGTCCC
Bit-37-NDB_433_2xStv_82rc	GTGCGTTATTAATTGCCGGATTTGCACTGCCGTCCTTGACTTTGCACTGCCGTCCTTGAC
Bit-38-NDB_446_2xStv_1rc	TGCCGTTCCATAGTTTACCGGATCCGATTGGAACCGTCCCGATCCGATTGGAACCGTCCC
Bit-39-NDB_397_2xStv_82rc	GCACGCCGGATTTACTAGAGTTTGCACTGCCGTCCTTGACTTTGCACTGCCGTCCTTGAC
Bit-40-NDB_473_2xStv_1rc	ATTTCCGATGATCCGTTTACGATCCGATTGGAACCGTCCCGATCCGATTGGAACCGTCCC
Bit-41-NDB_505_2xStv_82rc	ATTGTCCGAGATGAGTATACTTTGCACTGCCGTCCTTGACTTTGCACTGCCGTCCTTGAC
Bit-42-NDB_539_2xStv_1rc	TGTCGCTTGATTAGACGTGCGATCCGATTGGAACCGTCCCGATCCGATTGGAACCGTCCC
Bit-43-NDB_385_2xStv_82rc	GACTACGCTAGTGTTGTGCCTTTGCACTGCCGTCCTTGACTTTGCACTGCCGTCCTTGAC
Bit-44-NDB_452_2xStv_1rc	AGCCGATCGCAGGAGTTAACGATCCGATTGGAACCGTCCCGATCCGATTGGAACCGTCCC
Bit-45-NDB_514_2xStv_82rc	CTTAATCTCGATGGAGCATGTTTGCACTGCCGTCCTTGACTTTGCACTGCCGTCCTTGAC
Bit-46-NDB_356_2xStv_1rc	TGGCATCCGCAAGTCGTTATGATCCGATTGGAACCGTCCCGATCCGATTGGAACCGTCCC
Bit-47-NDB_445_2xStv_82rc	TCGATTGAGCCGGCAAGTCGTTTGCACTGCCGTCCTTGACTTTGCACTGCCGTCCTTGAC
Bit-48-NDB_587_2xStv_1rc	CATCGCAAGCAATATATTGTGATCCGATTGGAACCGTCCCGATCCGATTGGAACCGTCCC
Bit-49-NDB_628_2xStv_82rc	ATCCCGGTCATAGATAAATCTTTGCACTGCCGTCCTTGACTTTGCACTGCCGTCCTTGAC
Bit-50-NDB_551_2xStv_1rc	CCGGGTGGAATAGATGTAACGATCCGATTGGAACCGTCCCGATCCGATTGGAACCGTCCC
Bit-51-NDB_421_2xStv_82rc	TTATCCCGGACACATGGATTTTTGCACTGCCGTCCTTGACTTTGCACTGCCGTCCTTGAC
Bit-52-NDB_557_2xStv_1rc	GCACGGTTTACTTTAATCCAGATCCGATTGGAACCGTCCCGATCCGATTGGAACCGTCCC
Bit-53-NDB_379_2xStv_82rc	AGCGGCCGAGATTGTTCATATTTGCACTGCCGTCCTTGACTTTGCACTGCCGTCCTTGAC
Bit-54-NDB_491_2xStv_1rc	TCGTATTCGTAGGATCCGTAGATCCGATTGGAACCGTCCCGATCCGATTGGAACCGTCCC
Bit-55-NDB_418_2xStv_82rc	TACGGTACCCTGCGCTTCATTTTGCACTGCCGTCCTTGACTTTGCACTGCCGTCCTTGAC
Bit-56-NDB_401_2xStv_1rc	AACGTAAGCGGCAATACTTTGATCCGATTGGAACCGTCCCGATCCGATTGGAACCGTCCC
Bit-57-NDB_526_2xStv_82rc	ACTTGCTGGTCGTACAGTTTTTTGCACTGCCGTCCTTGACTTTGCACTGCCGTCCTTGAC
Bit-58-NDB_611_2xStv_1rc	CGACATAGACGACCAGACTCGATCCGATTGGAACCGTCCCGATCCGATTGGAACCGTCCC
Bit-59-NDB_472_2xStv_82rc	ATCGGACAGTCCCTCTTGAATTTGCACTGCCGTCCTTGACTTTGCACTGCCGTCCTTGAC
Bit-60-NDB_341_2xStv_1rc	TTAATCTCGGCTGAGCGGAGGATCCGATTGGAACCGTCCCGATCCGATTGGAACCGTCCC
Bit-61-NDB_622_2xStv_82rc	CGGTTAATCGAAACGGGTCGTTTGCACTGCCGTCCTTGACTTTGCACTGCCGTCCTTGAC
Bit-62-NDB_386_2xStv_1rc	CAACTCCGAGCCTGATGAGGGATCCGATTGGAACCGTCCCGATCCGATTGGAACCGTCCC
Bit-63-NDB_517_2xStv_82rc	ACCTGGCGCTATAGGAAGTCTTTGCACTGCCGTCCTTGACTTTGCACTGCCGTCCTTGAC
Bit-64-NDB_392_2xStv_1rc	AGATAAGCTCGCTGGTCACAGATCCGATTGGAACCGTCCCGATCCGATTGGAACCGTCCC
Bit-65-NDB_544_2xStv_79rc	AACCGATAGGCGTCGTGACTTGCGAACTGTCCGGCTTTCATGCGAACTGTCCGGCTTTCA
Bit-66-NDB_614_2xStv_79rc	CATCCAAGTTAAGCGCTTATTGCGAACTGTCCGGCTTTCATGCGAACTGTCCGGCTTTCA
Bit-67-NDB_625_2xStv_79rc	ACGTTCGGGTCTAGGTGTCATGCGAACTGTCCGGCTTTCATGCGAACTGTCCGGCTTTCA
Bit-68-NDB_395_2xStv_79rc	TCGTACGCGCTTTATAGGCGTGCGAACTGTCCGGCTTTCATGCGAACTGTCCGGCTTTCA
Bit-69-NDB_577_2xStv_79rc	AAGTCGGTCGTTCTGACATATGCGAACTGTCCGGCTTTCATGCGAACTGTCCGGCTTTCA
Bit-70-NDB_359_2xStv_79rc	AGATGGTATGGATTGCCCTATGCGAACTGTCCGGCTTTCATGCGAACTGTCCGGCTTTCA
Bit-71-NDB_556_2xStv_79rc	ATCCATAGGCGACCTTTACTTGCGAACTGTCCGGCTTTCATGCGAACTGTCCGGCTTTCA
Bit-72-NDB_581_2xStv_79rc	GTGTGATGACGGTGTACCCGTGCGAACTGTCCGGCTTTCATGCGAACTGTCCGGCTTTCA
Bit-73-NDB_481_2xStv_79rc	AGGTGCCTCGCTGCGTATATTGCGAACTGTCCGGCTTTCATGCGAACTGTCCGGCTTTCA
Bit-74-NDB_350_2xStv_79rc	TAAGTATTACGCCTGACGACTGCGAACTGTCCGGCTTTCATGCGAACTGTCCGGCTTTCA
Bit-75-NDB_439_2xStv_79rc	CGGTGAGGATCTCTACGAGATGCGAACTGTCCGGCTTTCATGCGAACTGTCCGGCTTTCA
Bit-76-NDB_371_2xStv_79rc	TATCGCTTCGCACGAAATGGTGCGAACTGTCCGGCTTTCATGCGAACTGTCCGGCTTTCA
Bit-77-NDB_493_2xStv_79rc	GTAGTTAAGTACCGCCATTTTGCGAACTGTCCGGCTTTCATGCGAACTGTCCGGCTTTCA
Bit-78-NDB_476_2xStv_79rc	CGAGCCGCCATGCGAATAGTTGCGAACTGTCCGGCTTTCATGCGAACTGTCCGGCTTTCA
Bit-79-NDB_547_2xStv_79rc	GTACTGCCGGCTACATGCTGTGCGAACTGTCCGGCTTTCATGCGAACTGTCCGGCTTTCA
Bit-80-NDB_428_2xStv_79rc	TGCGTACTAGCTGACTATCTTGCGAACTGTCCGGCTTTCATGCGAACTGTCCGGCTTTCA
Bit-81-NDB_538_2xStv_79rc	GTGCGATAGATCCTCTCGGTTGCGAACTGTCCGGCTTTCATGCGAACTGTCCGGCTTTCA
Bit-82-NDB_365_2xStv_79rc	AACAACCGGTCTTGCCAGAGTGCGAACTGTCCGGCTTTCATGCGAACTGTCCGGCTTTCA
Bit-83-NDB_589_2xStv_79rc	GGTGTCCTTATGCTCGGACTTGCGAACTGTCCGGCTTTCATGCGAACTGTCCGGCTTTCA
Bit-84-NDB_494_2xStv_79rc	CAATCCGTACGTTTGTGACTTGCGAACTGTCCGGCTTTCATGCGAACTGTCCGGCTTTCA
Bit-85-NDB_601_2xStv_79rc	ATCGCTTGCATACTTACTTCTGCGAACTGTCCGGCTTTCATGCGAACTGTCCGGCTTTCA
Bit-86-NDB_479_2xStv_79rc	TACGAATGGAGCTTCCTATCTGCGAACTGTCCGGCTTTCATGCGAACTGTCCGGCTTTCA
Bit-87-NDB_562_2xStv_79rc	AATGTACGTGGACTCGCATGTGCGAACTGTCCGGCTTTCATGCGAACTGTCCGGCTTTCA
Bit-88-NDB_608_2xStv_79rc	AAACGACTCGTGGCTAGCCATGCGAACTGTCCGGCTTTCATGCGAACTGTCCGGCTTTCA
Bit-89-NDB_460_2xStv_79rc	ATGCACGTCATCGTGTGTGGTGCGAACTGTCCGGCTTTCATGCGAACTGTCCGGCTTTCA
Bit-90-NDB_563_2xStv_79rc	GATAGGTCCGCGAGATGCGTTGCGAACTGTCCGGCTTTCATGCGAACTGTCCGGCTTTCA
Bit-91-NDB_592_2xStv_79rc	GTTACGTTATCGGATTCTCCTGCGAACTGTCCGGCTTTCATGCGAACTGTCCGGCTTTCA
Bit-92-NDB_368_2xStv_79rc	CTGACGCTGAAGTGCCTAGTTGCGAACTGTCCGGCTTTCATGCGAACTGTCCGGCTTTCA
Bit-93-NDB_436_2xStv_79rc	TCGTGAGGCGGTATTTACAATGCGAACTGTCCGGCTTTCATGCGAACTGTCCGGCTTTCA
Bit-94-NDB_629_2xStv_79rc	GGTAAGCGGTACGTCCTGTCTGCGAACTGTCCGGCTTTCATGCGAACTGTCCGGCTTTCA
Bit-95-NDB_604_2xStv_79rc	AGGGCCGAGCGACTATCCTATGCGAACTGTCCGGCTTTCATGCGAACTGTCCGGCTTTCA
