## Supplemental Table 3 for "Cell-type-specific 3D-genome organization and transcription regulation in the brain"

### Sheet: Common readouts
name	sequence
Stv82_ss_Alex750N	/5Alex750N//iThioMC6-D/G TCA AGG ACG GCA GTG CAA A
Stv1_ss_Alex647N	/5Alex647N//iThioMC6-D/G GGA CGG TTC CAA TCG GAT C
Stv79_ss_Atto565N	/5ATTO565N//iThioMC6-D/T GAA AGC CGG ACA GTT CGC A

### Sheet: Primers
Library	Sublibrary	Forward primer name	Reverse primer name	Forward primer seq	Reverse primer seq
Genome chromatin	Genome chromatin_sets_1_and_2	W1A03_primer_2	W1A10_primer_9	CCCGCAATGGCTGACAACCG	TAATACGACTCACTATAGGGATTGCCGCATGGTTTCCG
Genome chromatin	Genome chromatin_set_3	W1A07_primer_6	W1A12_primer_11	CGCAAACTGGTGCGGAAGGC	TAATACGACTCACTATAGGGCCATTGCCCGCGAGGTCGAG
Genome chromatin	Genome chromatin_set_4	W1B05_primer_16	W1B04_primer_15	CGGGTTTCGTTGCGCACACC	TAATACGACTCACTATAGGGCTTGTGCATCGCGCCAAAGA
TSS chromatin	TSS chromatin_set_all	W1A07_primer_6	W1A12_primer_11	CGCAAACTGGTGCGGAAGGC	TAATACGACTCACTATAGGGCCATTGCCCGCGAGGTCGAG
Super-enhancer chromatin	Super-enhancer chromatin_set_all	W1A03_primer_2	W1A10_primer_9	CCCGCAATGGCTGACAACCG	TAATACGACTCACTATAGGGATTGCCGCATGGTTTCCG
RNA MERFISH	RNA MERFISH_set_all	MOp_primer_F	MOp_primer_R	CGCGGTGGTGGTACGACATG	TAATACGACTCACTATAGTTGTCCGTCCTAGTTGCGCT
TSS chromatin by MERFISH	TSS chromatin_by_MERFISH_set_all	W1B07_primer_18	W1A06_primer_5	CACGTGGCCTCTCGCACATC	TAATACGACTCACTATAGGGTCTTCCCGCAAATGCACCG
